# Novel QTLs for cucumber resistance to two *Colletotrichum orbiculare* strains of different pathogenic races

**DOI:** 10.1101/2022.02.28.482428

**Authors:** Hiroki Matsuo, Sachiko Isobe, Kenta Shirasawa, Yosuke Yoshioka

## Abstract

*Colletotrichum orbiculare* is a hemibiotrophic fungal pathogen that causes anthracnose disease in cucumber (*Cucumis sativus* L.) and other cucurbit crops. The cucumber accession Ban Kyuri (G100) has a high level of resistance to anthracnose and is considered to be promising breeding material. Here, we report genetic mapping of loci from this cultivar that confer resistance to 104-T and CcM-1 of *C. orbiculare* that belong to pathogenic races 0 and 1, respectively. Quantitative trait locus (QTL) analysis based on phenotypic data from 196 F_2:3_ families detected one major QTL, *An5*, and one minor QTL, *An6*.*2*, for resistance to race 0, and one major QTL, *An2*, and three minor QTLs (*An1*.*1, An1*.*2* and *An6*.*1*) for resistance to race 1. We identified *lysM domain receptor-like kinase 3* (*CsaV3_5G036150*) and *wall-associated receptor kinase-like* (*CsaV3_6G048820*) as candidate genes for *An5* and *An6*.*2*, respectively. Multiple genes encoding pattern recognition receptors were located in the regions of the QTLs conferring resistance to race 1. Thus, we identified potential sources of genetic resistance to different pathogenic races of *C. orbiculare* in the Ban Kyuri cultivar of cucumber.

**Key message:** Quantitative trait locus analysis identified independent novel loci in cucumber responsible for resistance to races 0 and 1 of the anthracnose fungal pathogen *Colletotrichum orbiculare*.
