## Supplementary material for "Novel QTLs for cucumber resistance to two *Colletotrichum orbiculare* strains of different pathogenic races": Online resource 5

### Sheet: Online resource 5
Online resource 5 Results of alignment 9930 v3 using ddRAD-seq for identified single nucleotide polymorphisms of the 7 cucumber chromosomes.
Chr	Number of SNPs	Total Length	Average	MAX
		(cM)	Distance (cM)	Distance (cM)
1	162	265.3	1.6	19.5
2	116	216.4	1.9	12.7
3	152	263.3	1.7	7
4	99	195.9	2	13.3
5	157	235.8	1.5	6.5
6	167	243.8	1.5	8.8
7	102	151.6	1.5	6.7
Total/ MAX	955	1572.1	1.7	19.5
